# Antisense lncRNA transcription promotes A-to-I RNA editing via intermolecular dsRNA in breast cancer

**DOI:** 10.64898/2026.03.25.714158

**Authors:** Klaudia Samorowska, Elżbieta Wanowska, Michał Wojciech Szcześniak

## Abstract

A-to-I RNA editing, catalysed by ADAR enzymes, is the most prevalent post-transcriptional RNA modification in mammals, yet the regulatory inputs shaping cell-type-specific editomes remain incompletely understood. Here we characterise over 2.2 million unique A-to-I editing sites across MCF7 (ER+) and MDA-MB-231 (triple-negative) breast cancer cell lines and 117 patient tumours. MCF7 exhibited substantially more editing per sample, driven by higher ADAR1 expression and a shifted ADAR1/ADAR2 ratio that favoured broad intronic Alu editing in the luminal line versus site-selective synonymous coding editing in the aggressive line. Despite this divergence, approximately 2,500 sites were constitutively edited in both cell lines, defining a conserved core editome. We demonstrate that natural antisense lncRNA transcription constitutes an independent, additive pathway for editing through intermolecular dsRNA formation: editing density at sense-antisense overlaps reversed from depletion to enrichment as a function of balanced co-expression, antisense overlap increased editing probability without affecting density among edited genes, and a factorial analysis across all expressed genes established that inverted Alu pairs are the dominant editing substrate while antisense lncRNA transcription provides an independent contribution whose magnitude scales with overlap length and Alu content. Experimental validation at the *NDUFS1/NDUFS1-AS1* locus confirmed co-expression of sense and antisense transcripts, verified editing at computationally predicted positions by Sanger sequencing with genomic DNA controls, and demonstrated differential editing and expression between cell lines. Differentially edited genes included the oncogene *VOPP1* and fatty acid metabolism genes at antisense loci, linking epitranscriptomic regulation to the lipid metabolic phenotype of aggressive breast cancer. Our findings establish a two-tier model: a dominant ADAR1-driven programme targeting intramolecular Alu dsRNA, upon which an independent lncRNA antisense pathway is superimposed via intermolecular dsRNA, jointly producing subtype-specific editing landscapes that preserve a constitutive core but diverge in magnitude, functional distribution, and site selection.
