## Supplementary Table 1 for "Antisense lncRNA transcription promotes A-to-I RNA editing via intermolecular dsRNA in breast cancer"

### Sheet: Samples
Sample ID	Cell Line	Status
DRR502060	MCF7	Accepted
DRR502061	MCF7	Accepted
DRR502062	MCF7	Accepted
DRR502063	MCF7	Accepted
DRR502064	MCF7	Accepted
DRR502065	MCF7	Accepted
SRR1023796	MCF7	Accepted
SRR1023797	MCF7	Accepted
SRR1023798	MCF7	Accepted
SRR11071243	MDA-MB-231	Accepted
SRR11486137	MDA-MB-231	Accepted
SRR11486138	MDA-MB-231	Accepted
SRR11486139	MDA-MB-231	Accepted
SRR11486140	MDA-MB-231	Accepted
SRR11486141	MDA-MB-231	Accepted
SRR11682394	MCF7	Accepted
SRR11682395	MCF7	Accepted
SRR11682402	MDA-MB-231	Accepted
SRR11682403	MDA-MB-231	Accepted
SRR12021184	MDA-MB-231	Accepted
SRR12021185	MDA-MB-231	Accepted
SRR12021186	MDA-MB-231	Accepted
SRR13849741	MDA-MB-231	Accepted
SRR13849742	MDA-MB-231	Accepted
SRR13872789	MDA-MB-231	Accepted
SRR13934172	MCF7	Accepted
SRR13934173	MCF7	Accepted
SRR13934174	MCF7	Accepted
SRR14163133	MDA-MB-231	Accepted
SRR14163134	MDA-MB-231	Accepted
SRR14163135	MDA-MB-231	Accepted
SRR14294824	MDA-MB-231	Accepted
SRR14294825	MDA-MB-231	Accepted
SRR14788944	MDA-MB-231	Accepted
SRR14788945	MDA-MB-231	Accepted
SRR14915857	MCF7	Accepted
SRR14915858	MCF7	Accepted
SRR15443831	MDA-MB-231	Accepted
SRR15735492	MCF7	Accepted
SRR15735493	MCF7	Accepted
SRR15735494	MCF7	Accepted
SRR16313045	MDA-MB-231	Accepted
SRR16550172	MCF7	Accepted
SRR16573711	MDA-MB-231	Accepted
SRR17298752	MDA-MB-231	Accepted
SRR17298753	MDA-MB-231	Accepted
SRR17298754	MDA-MB-231	Accepted
SRR18191890	MCF7	Accepted
SRR18191891	MCF7	Accepted
SRR18191892	MCF7	Accepted
SRR18829467	MCF7	Accepted
SRR19050784	MCF7	Accepted
SRR19149903	MDA-MB-231	Accepted
SRR20074032	MDA-MB-231	Accepted
SRR20074033	MDA-MB-231	Accepted
SRR20706884	MDA-MB-231	Accepted
SRR20706886	MDA-MB-231	Accepted
SRR20810434	MDA-MB-231	Accepted
SRR20810435	MDA-MB-231	Accepted
SRR20810436	MDA-MB-231	Accepted
SRR2105573	MCF7	Accepted
SRR2105574	MCF7	Accepted
SRR21203789	MDA-MB-231	Accepted
SRR21203791	MDA-MB-231	Accepted
SRR21679233	MDA-MB-231	Accepted
SRR21679234	MDA-MB-231	Accepted
SRR21679235	MDA-MB-231	Accepted
SRR21845340	MCF7	Accepted
SRR21845344	MCF7	Accepted
SRR21845348	MCF7	Accepted
SRR21885082	MCF7	Accepted
SRR21885083	MCF7	Accepted
SRR21885084	MCF7	Accepted
SRR22266228	MDA-MB-231	Accepted
SRR22266229	MDA-MB-231	Accepted
SRR22359479	MDA-MB-231	Accepted
SRR22415534	MCF7	Accepted
SRR22704758	MCF7	Accepted
SRR22704759	MCF7	Accepted
SRR22704760	MCF7	Accepted
SRR22806905	MCF7	Accepted
SRR22806906	MCF7	Accepted
SRR22806907	MCF7	Accepted
SRR22972239	MDA-MB-231	Accepted
SRR22972240	MDA-MB-231	Accepted
SRR22972241	MDA-MB-231	Accepted
SRR23093587	MCF7	Accepted
SRR23093588	MCF7	Accepted
SRR23093589	MCF7	Accepted
SRR23093596	MDA-MB-231	Accepted
SRR23093597	MDA-MB-231	Accepted
SRR23093598	MDA-MB-231	Accepted
SRR24030139	MDA-MB-231	Accepted
SRR24030140	MDA-MB-231	Accepted
SRR24030141	MDA-MB-231	Accepted
SRR24030142	MDA-MB-231	Accepted
SRR24030143	MDA-MB-231	Accepted
SRR24030144	MDA-MB-231	Accepted
SRR25514276	MDA-MB-231	Accepted
SRR25934510	MDA-MB-231	Accepted
SRR25934511	MDA-MB-231	Accepted
SRR26745717	MDA-MB-231	Accepted
SRR26745718	MDA-MB-231	Accepted
SRR26745719	MDA-MB-231	Accepted
SRR27051146	MDA-MB-231	Accepted
SRR27051147	MDA-MB-231	Accepted
SRR28480518	MDA-MB-231	Accepted
SRR28819684	MDA-MB-231	Accepted
SRR30170583	MDA-MB-231	Accepted
SRR30170584	MDA-MB-231	Accepted
SRR30170591	MDA-MB-231	Accepted
SRR31567688	MDA-MB-231	Accepted
SRR31567689	MDA-MB-231	Accepted
SRR31840173	MDA-MB-231	Accepted
SRR31840174	MDA-MB-231	Accepted
SRR31892742	MDA-MB-231	Accepted
SRR31892743	MDA-MB-231	Accepted
SRR31892744	MDA-MB-231	Accepted
SRR7237413	MCF7	Accepted
SRR7237414	MCF7	Accepted
SRR8586201	MDA-MB-231	Accepted
SRR8586202	MDA-MB-231	Accepted
SRR8772206	MDA-MB-231	Accepted
SRR8772207	MDA-MB-231	Accepted
SRR1023795	MCF7	Discarded
SRR1023799	MCF7	Discarded
SRR1023800	MCF7	Discarded
SRR12540639	MDA-MB-231	Discarded
SRR12735025	MCF7	Discarded
SRR12735026	MCF7	Discarded
SRR1374809	MDA-MB-231	Discarded
SRR1374810	MDA-MB-231	Discarded
SRR14241038	MDA-MB-231	Discarded
SRR14241039	MDA-MB-231	Discarded
SRR14241040	MDA-MB-231	Discarded
SRR19149904	MDA-MB-231	Discarded
SRR19149905	MDA-MB-231	Discarded
SRR19149906	MDA-MB-231	Discarded
SRR20282979	MCF7	Discarded
SRR20282980	MCF7	Discarded
SRR21203790	MDA-MB-231	Discarded
SRR22415520	MDA-MB-231	Discarded
SRR22415522	MDA-MB-231	Discarded
SRR22415526	MDA-MB-231	Discarded
SRR22415528	MCF7	Discarded
SRR22415530	MCF7	Discarded
SRR22415532	MCF7	Discarded
SRR22703930	MDA-MB-231	Discarded
SRR22703931	MDA-MB-231	Discarded
SRR25993115	MCF7	Discarded
SRR25993117	MCF7	Discarded
SRR27051145	MDA-MB-231	Discarded
SRR30756643	MDA-MB-231	Discarded
SRR30756644	MDA-MB-231	Discarded
SRR30756645	MDA-MB-231	Discarded
SRR4280509	MDA-MB-231	Discarded
SRR496398	MDA-MB-231	Discarded
SRR653051	MDA-MB-231	Discarded
